# An Aerobic Anoxygenic Phototrophic Bacterium Fixes CO_2_ via the Calvin-Benson-Bassham Cycle

**DOI:** 10.1101/2021.04.29.441244

**Authors:** Kai Tang, Yang Liu, Yonghui Zeng, Fuying Feng, Ke Jin, Bo Yuan

## Abstract

Aerobic anoxygenic phototrophic bacteria (AAnPB) are photoheterotrophs, which use light as auxiliary energy and require organic carbon (OC) for growth. Herein, we report the unusual strain B3, which is a true AAnPB because it requires oxygen for growth, harbours genes for *cbb3*- and *bd*-type cytochromes and *acs*F, and produces bacteriochlorophyll. The B3 genome encodes the complete metabolic pathways for AAnPB light utilization, CO_2_ fixation via Calvin-Benson-Bassham (CBB) cycle and oxidation of sulfite and H_2_, and the transcriptome indicated that all components of these pathways were fully transcribed. Expression of the marker genes related to photosynthesis, including *puf*M for light harnessing and *rbc*L for CO_2_ fixation, and the activity of RubisCO, the key enzyme in the Calvin-Benson-Bassham (CBB) cycle, increased in response to decreased OC supply. Large amounts of cell biomass were obtained in liquid BG11 medium under illumination. The strain thus likely photoautotrophically grows using sulfite or H_2_ as an electron donor. Similar GC contents between photosynthesis, the CBB cycle and 16S rRNA genes and the consistency of their phylogenetic topologies implied that light harnessing and carbon fixation genes evolved vertically from an anaerobic phototrophic ancestor of Rhodospirillaceae in Alphaproteobacteria. In conclusion, strain B3 represents a novel AAnPB characterized by photoautotrophy using the CBB cycle. This kind of AAnPB may be ecologically significant in the global carbon cycle.
