## Supplemental Table S3 for "An Aerobic Anoxygenic Phototrophic Bacterium Fixes CO_2_ via the Calvin-Benson-Bassham Cycle"

### Sheet: Sheet1
Table S3. Housekeeping genes, photosynthesis gene clusters and carbon fixation genes in strain B3.
Category	Gene ID	Location	Strand	Start	End	Size	Gene Name	GC contents (%)	Description	Family	Max Score	Query Cover	E value	Per. Ident	Accession
rRNA	gene0624	Chr	+	611639	611727	88	5S_rRNA	65.17	5S_rRNA	Rhodospirillaceae	148	1	2e-32	0.9663	CP000613
	gene0621	Chr	+	606704	608180	1476	16S_rRNA	61.55	16S_rRNA	Rhodospirillaceae	2503	0.92	0	0.9978	KP993299
	gene0623	Chr	+	608737	611472	2735	23S_rRNA	61.11	23S_rRNA	Rhodospirillaceae	3949	0.99	0	0.928	CP000613
DNA replication	gene1593	Chr	-	1506316	1503518	2798	gyrA	67.52	DNA gyrase, A subunit	Rhodospirillaceae	1678	0.99	0	0.8836	WP_114391602
	gene3346	Chr	-	3182376	3182023	353	gyrB1	67.52	DNA gyrase subunit B	Rhodospirillaceae	187	1	8e-57	0.7692	WP_089285978
	gene3347	Chr	-	3184502	3182397	2105	gyrB2	69.33	DNA gyrase subunit B	Rhodospirillaceae	1135	0.96	0	0.8487	WP_029012330
Transcription	gene2488	Chr	-	2373258	2369101	4157	rpoB	67.1	DNA-directed RNA polymerase subunit B	Rhodospirillaceae	2630	0.99	0	0.922	WP_114395890
	gene0284	Chr	+	263962	265923	1961	rpoD	66.57	RNA polymerase sigma factor RpoD	Rhodospirillaceae	1165	1	0	0.925	WP_114394671
	gene0781	Chr	+	762675	763181	506	rpoE1	62.19	RNA polymerase subunit sigma-24	Rhodospirillaceae	218	1	2e-74	0.6746	WP_083759427
	gene0850	Chr	+	829640	830095	455	rpoE2	68.86	RNA polymerase sigma-70 factor	Rhodospirillaceae	286	1	5e-101	0.9539	WP_114393752
Translation	gene0826	Chr	+	802933	803151	218	infA1	57.53	translation initiation factor IF-1	Rhodospirillaceae	148	1	3e-50	1	WP_012566833
	pC_gene0007	pC	-	6354	6064	290	infA2	71.82	translation initiation factor IF-1	Rhodospirillaceae	149	0.88	1e-49	0.8706	WP_029014627
	gene0126	Chr	-	123174	120553	2621	infB	72.24	translation initiation factor IF-2	Rhodospirillaceae	1298	1	0	0.8331	WP_114392161
	gene3277	Chr	-	3115545	3115120	425	infC	60.57	translation initiation factor IF-3	Rhodospirillaceae	271	1	1e-95	0.9504	WP_114392134
DNA repair	gene1649	Chr	-	1564146	1563175	971	recA	69.03	recombinase RecA	Rhodospirillaceae	623	1	0	0.9474	WP_114392019
	pC_gene0096	pC	+	102721	104562	1841	recQ	70.14	ATP-dependent DNA helicase RecQ	Rhodospirillaceae	1098	0.99	0	0.8824	WP_114395931
	gene3348	Chr	-	3185423	3184677	746	recF1	73.1	DNA replication/repair protein RecF	Rhodospirillaceae	320	0.87	6e-110	0.7706	WP_114395779
	gene3349	Chr	-	3185917	3185420	497	recF2	76.71	DNA replication/repair protein RecF	Rhodospirillaceae	221	0.81	3e-72	0.7985	WP_114395779
	pC_gene0375	pC	+	405622	406215	593	recR	73.24	recombination protein RecR	Rhodospirillaceae	331	1	4e-118	0.8325	WP_102114944
	gene1852	Chr	-	1766254	1765892	362	recO	70.25	DNA repair protein RecO	Rhodospirillaceae	190	1	3e-63	0.7661	WP_114392052
	gene3497	Chr	+	3307247	3307831	584	recX	73.33	hypothetical protein	Rhodospirillaceae	233	0.97	8e-80	0.7165	WP_119679746
	gene1280	Chr	+	1223531	1225336	1805	recJ1	72.81	single-stranded-DNA-specific exonuclease	Rhodospirillaceae	920	0.98	0	0.7963	WP_089288099
	gene3249	Chr	+	3093070	3093633	563	recJ2	69.68	phosphoesterase	Methylobacteriaceae	145	0.66	2e-44	0.5887	WP_134495823
	gene0710	Chr	-	692185	691832	353	recN1	71.75	DNA repair protein RecN	Rhodospirillaceae	194	1	5e-61	0.8462	WP_102111807
	gene0711	Chr	-	693519	692173	1346	recN2	72.76	DNA repair protein RecN	Rhodospirillaceae	667	0.96	0	0.8005	WP_089286390
	gene1598	Chr	+	1509345	1512197	2852	uvrA	65.82	ABC-ATPase UvrA	Rhodospirillaceae	1726	0.99	0	0.8904	WP_114391598
	gene2182	Chr	-	2100800	2098530	2270	uvrB	66.8	excinuclease ABC subunit B	Rhodospirillaceae	1342	1	0	0.8688	WP_114394263
	gene2197	Chr	+	2113140	2115074	1934	uvrC	69.3	excinuclease ABC, C subunit, putative	Rhodospirillaceae	1108	0.96	0	0.8595	WP_114394271
ATP production	gene2624	Chr	-	2500539	2499007	1532	atpA	67.25	F0F1 ATP synthase subunit alpha	Rhodospirillaceae	960	0.99	0	0.9234	WP_094456813
	gene0416	Chr	+	415912	416655	743	atpB	63	F0F1 ATP synthase subunit A	Rhodospirillaceae	399	1	3e-143	0.8097	WP_114394880
	gene2621	Chr	-	2496485	2496072	413	atpC	68.12	ATP synthase F1 subunit epsilon	Rhodospirillaceae	212	0.97	5e-73	0.782	WP_102110682
	gene2622	Chr	-	2497984	2496548	1436	atpD	68.2	ATP synthase subunit beta	Rhodospirillaceae	898	0.99	0	0.9349	WP_119680377
	gene0417	Chr	+	416727	416951	224	atpE	68	ATP synthase subunit C	Rhodospirillaceae	134	0.98	3e-44	1	WP_114394881
	gene2623	Chr	-	2498939	2498037	902	atpG	68.11	F0F1 ATP synthase subunit gamma	Alphaproteobacteria	515	1	0	0.8433	WP_054170206
PGC	gene1312	Chr	+	1251536	1252381	845	crtB1	71.04	phytoene synthase	Rhodospirillaceae	394	1	5e-140	0.7331	WP_114391590
	gene3252	Chr	-	3095105	3094236	869	bchO	72.41	alpha/beta hydrolase	Rhodospirillaceae	357	0.97	6e-125	0.6396	WP_049766815
	gene3254	Chr	-	3096887	3095382	1505	bchD	77.88	magnesium chelatase	Ectothiorhodospiraceae	447	0.88	3e-152	0.5621	WP_006786578
	gene3255	Chr	-	3097990	3096884	1106	bchI	74.61	magnesium chelatase	Rhodospirillaceae	507	0.97	0	0.7507	ACI99471
	gene3256	Chr	-	3099217	3098021	1196	bchP	72.69	geranylgeranyl diphosphate reductase	Rhodospirillaceae	576	1	0	0.7469	WP_012567255
	gene3258	Chr	-	3101474	3100581	893	bchG	72.6	bacteriochlorophyll/chlorophyll a synthase	Rhodospirillaceae	422	0.93	2e-150	0.7518	WP_037461452
	gene3283	Chr	-	3121894	3121523	371	puhC	74.46	photosynthetic complex assembly protein 2	Rhodospirillaceae	122	0.81	2e-36	0.59	WP_012567278
	gene3284	Chr	-	3123242	3122163	1079	acsF	65.93	magnesium-protoporphyrin IX monomethyl ester cyclase	Rhodospirillaceae	582	1	0	0.7772	WP_041785293
	gene3285	Chr	-	3124750	3123239	1511	puhB	73.47	photosynthetic complex assembly protein PuhB	Ectothiorhodospiraceae	213	0.39	1e-66	0.5279	WP_006786583
	gene3286	Chr	-	3125169	3124747	422	puhA1	69.74	photosynthetic reaction center subunit H	Beijerinckiaceae	158	1	4e-51	0.5857	WP_138105381
	gene3287	Chr	-	3125531	3125157	374	puhA2	70.4	photosynthetic reaction center subunit H	Acetobacteraceae	117	0.63	1e-34	0.7089	WP_141857171
	gene3289	Chr	-	3127699	3126998	701	bchM	74.36	magnesium protoporphyrin IX methyltransferase	Rhodospirillaceae	338	0.99	2e-119	0.7425	WP_012567285
	gene3291	Chr	-	3131822	3128595	3227	bchH1	72.43	magnesium chelatase	Rhodospirillaceae	1611	1	0	0.7339	WP_012567287
	gene3292	Chr	-	3132304	3131804	500	bchH2	72.05	magnesium chelatase	Rhodospirillaceae	206	0.85	5e-63	0.6875	WP_012567287
	gene3293	Chr	-	3133898	3132312	1586	bchB	73.15	light-independent protochlorophyllide reductase subunit B	Bradyrhizobiaceae	817	1	0	0.7576	WP_106945443
	gene3294	Chr	-	3135266	3133902	1364	bchN	72.82	light-independent protochlorophyllide reductase subunit N	Comamonadaceae	657	0.9	0	0.7854	WP_086124153
	gene3295	Chr	-	3135787	3135263	524	bchF	70.86	2-vinyl bacteriochlorophyllide hydratase	Rhodospirillaceae	230	0.93	6e-80	0.7239	WP_044427850
	gene3736	Chr	-	3528484	3527420	1064	pufC	69.76	Photosynthetic reaction center cytochrome C subunit	Rhodospirillaceae	488	0.95	1e-175	0.6746	EWY39523
	gene3737	Chr	-	3529470	3528487	983	pufM	68.7	photosynthetic reaction center subunit M	Rhodospirillaceae	546	0.97	0	0.8375	WP_012567274
	gene3738	Chr	-	3530324	3529482	842	pufL	65.36	photosynthetic reaction center subunit L	Rhodospirillaceae	499	0.99	0	0.8781	WP_012567273
	gene3739	Chr	-	3530625	3530443	182	pufA	67.76	light-harvesting protein	Alphaproteobacteria	95.5	1	4e-30	0.7833	RYY09681
	gene3740	Chr	-	3530871	3530635	236	pufB	63.71	light-harvesting protein	Rhizobiales	108	0.84	4e-35	0.7273	WP_066726453
	gene3742	Chr	-	3532557	3531100	1457	bchZ	70.1	chlorophyllide reductase subunit Z	Rhodospirillaceae	836	1	0	0.8515	WP_012567270
	gene3743	Chr	-	3532781	3532551	230	bchY1	71.86	chlorophyllide reductase subunit Y	Rhodospirillaceae	137	1	3e-41	0.8816	WP_012567269
	gene3744	Chr	-	3534178	3532799	1379	bchY2	72.03	chlorophyllide reductase subunit Y	Rhodospirillaceae	727	0.94	0	0.8276	WP_012567269
	gene3745	Chr	-	3535218	3534187	1031	bchX	68.12	chlorophyllide reductase iron protein subunit X	Rhodospirillaceae	602	1	0	0.9038	WP_012567268
	gene3746	Chr	-	3535352	3535215	137	bchC	69.56	chlorophyll synthesis pathway protein BchC1	Chromatiaceae	82	0.93	3e-22	0.881	WP_007039483
	gene3747	Chr	-	3536146	3535319	827	bchC	73.91	chlorophyll synthesis pathway protein BchC2	Rhodocyclaceae	336	0.87	1e-116	0.7	WP_153590055
	gene3748	Chr	-	3537423	3536278	1145	crtF	76.09	O-methyltransferase	Comamonadaceae	426	0.95	3e-149	0.6575	RYF42828
	gene3750	Chr	+	3538903	3540105	1202	crtD	73.74	methoxyneurosporene dehydrogenase	Rhodospirillaceae	504	0.99	7e-178	0.6377	WP_012567264
	gene3751	Chr	+	3540102	3541043	941	crtC	72.19	"carotenoid 1,2-hydratase"	Rhodospirillaceae	378	0.98	3e-133	0.6186	WP_041786299
	gene3754	Chr	-	3542454	3541774	680	crtB2	77.09	phytoene synthase	Rhodospirillaceae	226	1	8e-74	0.6195	ACI99476
	gene3755	Chr	-	3542852	3542451	401	crtB3	75.87	phytoene synthase	Rhodospirillaceae	122	0.69	1e-34	0.6774	ACI99476
	gene3756	Chr	-	3544332	3542863	1469	crtI1	70.06	phytoene dehydrogenase	Rhodospirillaceae	770	1	0	0.7633	WP_012567260
	pC_gene0424	pC	-	456300	454528	1772	crtI2	69.03	phytoene desaturase	Rhodospirillaceae	694	0.77	0	0.7183	WP_119680960
Carbon fixation in photosynthetic organisms	gene0268	Chr	+	248918	249883	966	mdh	67	malate dehydrogenase [EC:1.1.1.37]	Rhodospirillaceae	594	1	0	0.9595	WP_119679246
	gene0329	Chr	+	320758	321804	1047	fbp	69	fructose-1,6-bisphosphatase I [EC:3.1.3.11]	Beijerinckiaceae	389	1	1e-131	0.6037	WP_026605803
	gene0330	Chr	+	321826	322701	876	prkB	63	phosphoribulokinase [EC:2.7.1.19]	Bradyrhizobiaceae	493	1	2e-174	0.8097	WP_028167992
	gene0331	Chr	+	322875	324881	2007	tktA	72	transketolase [EC:2.2.1.1]	Methylobacteriaceae	983	0.98	0	0.7382	WP_046868906
	gene0332	Chr	+	324946	326229	1284	fbaA	68	fructose-bisphosphate aldolase, class II [EC:4.1.2.13]	Rhodobiaceae	609	0.82	0	0.8182	WP_026380469
	gene0333	Chr	+	326190	327557	1367	rbcL	67.54	ribulose 1,5-bisphosphate carboxylase	Rhodospirillaceae	889	0.99	0	0.9272	WP_119299635
	gene0334	Chr	+	327670	328095	425	rbcS	66.44	ribulose bisphosphate carboxylase small subunit	Bradyrhizobiaceae	244	0.98	3e-86	0.7698	WP_024520575
	gene0335	Chr	+	328238	329119	881	cbbX	68.48	CbbX protein	Methylobacteriaceae	486	0.96	7e-175	0.8262	WP_082145895
	gene0336	Chr	+	329116	329799	684	rpe	69	ribulose-phosphate 3-epimerase [EC:5.1.3.1]	Rhodobacteraceae	350	0.94	3e-120	0.7767	WP_054782773
	gene0814	Chr	+	789630	792704	3075	ppc	69	phosphoenolpyruvate carboxylase [EC:4.1.1.31]	Alphaproteobacteria	1523	1	0	0.7148	WP_082372168
	gene1007	Chr	+	962918	965599	2682	ppdK	68	pyruvate, orthophosphate dikinase [EC:2.7.9.1]	Rhodospirillaceae	1649	1	0	0.9059	WP_114393657
	gene1227	Chr	+	1186673	1187119	447	rpiB	68	ribose 5-phosphate isomerase B [EC:5.3.1.6]	Rhodospirillaceae	225	0.94	2e-73	0.7786	WP_012566534
	gene1279	Chr	+	1222367	1223395	1029	glpX-SEBP	68	fructose-1,6-bisphosphatase II / sedoheptulose-1,7-bisphosphatase [EC:3.1.3.11 3.1.3.37]	Rhodospirillaceae	619	0.97	0	0.9217	ACI98709
	gene1487	Chr	+	1416655	1417410	756	tpiA	69	triosephosphate isomerase (TIM) [EC:5.3.1.1]	Rhodospirillaceae	364	1	1e-124	0.761	WP_114391618
	gene1881	Chr	+	1800462	1802546	2085	maeB	68	malate dehydrogenase (oxaloacetate-decarboxylating)(NADP+) [EC:1.1.1.40]	Rhodospirillaceae	1206	0.99	0	0.841	WP_119677667
	gene1915	Chr	+	1830574	1831245	672	rpe	68	ribulose-phosphate 3-epimerase [EC:5.1.3.1]	Rhodospirillaceae	409	0.99	1e-143	0.8987	WP_114394646
	gene2097	Chr	+	2016563	2018560	1998	tktA	69	transketolase [EC:2.2.1.1]	Rhodospirillaceae	1120	0.98	0	0.8298	WP_114394358
	gene2100	Chr	+	2019317	2020324	1008	gapA	65	glyceraldehyde 3-phosphate dehydrogenase [EC:1.2.1.12]	Rhodospirillaceae	634	1	0	1	WP_075768606
	gene2106	Chr	+	2024491	2025420	930	fbaB	66	fructose-bisphosphate aldolase, class I [EC:4.1.2.13]	Rhodospirillaceae	608	1	0	0.9644	WP_114394364
	gene2765	Chr	+	2627394	2629664	2271	maeB	69	malate dehydrogenase (oxaloacetate-decarboxylating)(NADP+) [EC:1.1.1.40]	Rhodospirillaceae	1322	1	0	0.8902	WP_114394928
	gene3889	Chr	+	3655381	3655704	324	pckA	67	phosphoenolpyruvate carboxykinase (ATP) [EC:4.1.1.49]	Rhodospirillaceae	204	1	6e-61	0.8785	WP_119679958
	gene3890	Chr	+	3655701	3656984	1284	pckA	67	phosphoenolpyruvate carboxykinase (ATP) [EC:4.1.1.49]	Rhodospirillaceae	796	0.97	0	0.9089	WP_114393447
	pC_gene0086	pC	+	92091	93287	1197	pgk	70	phosphoglycerate kinase [EC:2.7.2.3]	Rhodospirillaceae	710	1	0	0.9095	WP_114395689
[NiFe]-H2ases	pB_gene0138	pB	+	151956	153056	1101	hyaA	67	Uptake hydrogenase small subunit	Rhodospirillaceae	673	0.99	0	0.8654	WP_202684249
	pB_gene0139	pB	+	153107	154900	1794	hyaB	65	hydrogenase	Rhodospirillaceae	1055	1	0	0.8308	WP_037457589
	pB_gene0140	pB	+	154915	155667	753	hyaC	65	Ni/Fe-hydrogenase, b-type cytochrome subunit	Rhodospirillaceae	307	0.89	2e-102	0.6562	WP_097281592
	pB_gene0141	pB	+	155664	156272	609	hyaD	70	hydrogenase expression/formation protein	Rhodospirillaceae	269	0.96	1e-88	0.6907	WP_201078566
	pB_gene0142	pB	+	156366	156608	243	hypC	71	hydrogenase	Rhodospirillaceae	91.3	0.81	7e-22	0.7077	WP_026783385
	pB_gene0143	pB	+	156605	156991	387	hyaE	68	hydrogenase accessory protein	Beijerinckiaceae	100	0.93	3e-24	0.45	WP_184429158
	pB_gene0144	pB	+	157195	158049	855	hyaF	70	hydrogenase expression/formation protein	Beijerinckiaceae	259	0.99	2e-82	0.5	WP_158046484
	pB_gene0148	pB	+	159922	160263	342	hypA	66	hydrogenase nickel incorporation protein HypA	Rhodospirillaceae	153	0.99	1e-45	0.6429	WP_109068864
	pB_gene0149	pB	+	160263	161186	924	hypB	68	hydrogenase accessory protein HypB	Rhodospirillaceae	397	0.95	3e-136	0.6826	MBI1209157
	pB_gene0150	pB	+	161190	163451	2262	hypF	71	carbamoyltransferase HypF	Rhodospirillaceae	566	0.97	0	0.4898	WP_109120503
	pB_gene0151	pB	+	163430	163822	393	hypF	76	carbamoyltransferase HypF	Rhodospirillaceae	167	0.93	2e-45	0.7355	WP_202684325
	pB_gene0152	pB	+	163822	164067	246	hypC	70	hydrogenase assembly protein HupF	Azonexaceae	115	0.87	1e-31	0.7746	KAB2924138
	pB_gene0153	pB	+	164064	165200	1137	hypD	68	hydrogenase formation protein HypD	Rhodospirillaceae	577	0.98	0	0.7527	WP_044430998
	pB_gene0154	pB	+	165216	166262	1047	hypE	71	hydrogenase expression/formation protein HypE	Rhodospirillaceae	497	0.97	3e-174	0.7265	WP_109120428
sox genes	gene0346	Chr	+	339663	340478	816	soxYZ	69	quinoprotein dehydrogenase-associated SoxYZ-like carrier	Rhodospirillaceae	347	0.98	5e-117	0.6593	WP_114394075
cytochrome oxidase	gene0164	Chr	-	156016	155435	582	-	62	cytochrome b561	Rhodospirillaceae	317	1	5e-108	0.8446	WP_119678892
	gene0524	Chr	+	516481	517341	861	coxB	66	cytochrome c oxidase subunit II	Rhodospirillaceae	446	0.98	7e-156	0.7314	WP_029013700
	gene0525	Chr	+	517376	518977	1602	coxA	63	cytochrome c oxidase subunit I	Rhodospirillaceae	972	1	0	0.9193	WP_119678827
	gene0528	Chr	+	520310	520921	612	-	69	cytochrome c oxidase assembly protein	Rhodospirillaceae	273	0.94	6e-90	0.6719	WP_084438167
	gene0529	Chr	+	520988	521854	867	coxC	65	cytochrome b562	Rhodospirillaceae	463	0.99	9e-163	0.8194	WP_153204301
	gene0652	Chr	-	639423	638992	432	-	70	cytochrome c-550 PedF	Rhodospirillaceae	211	0.81	2e-67	0.8376	MBJ7414157
	gene0761	Chr	+	743728	744330	603	-	68	cytoplasmic protein	Rhodospirillaceae	316	1	3e-107	0.7805	WP_114394556
	gene0968	Chr	-	929915	927972	1944	-	72	cytochrome C oxidase Cbb3	Rhodospirillaceae	894	0.98	0	0.687	WP_162937450
	gene1145	Chr	-	1110560	1109166	1395	-	72	cytochrome p450	Methylobacteriaceae	370	0.96	1e-120	0.4766	WP_056468644
	gene1206	Chr	-	1167498	1167124	375	-	68	cytochrome c	Oceanospirillaceae	172	1	8e-53	0.648	WP_054339761
	gene1240	Chr	+	1197987	1198550	564	UQCC	66	ubiquinol-cytochrome c chaperone	Rhodospirillaceae	232	0.94	1e-74	0.6592	WP_119678580
	gene1287	Chr	+	1229964	1231397	1434	ccoN	65	cytochrome c oxidase, cbb3-type subunit I	Rhodospirillaceae	866	1	0	0.9119	WP_114393681
	gene1288	Chr	+	1231411	1232136	726	ccoO	64	cytochrome c oxidase, cbb3-type subunit II	Rhodospirillaceae	434	1	1e-152	0.8347	MBJ7417589
	gene1289	Chr	+	1232149	1232316	168	ccoQ	61	cytochrome c oxidase cbb3-type subunit IV	Rhodospirillaceae	78.2	1	1e-17	0.6429	WP_114393679
	gene1290	Chr	+	1232322	1232792	471	ccoP	67	cytochrome c oxidase, cbb3-type subunit III	Rhodospirillaceae	238	0.96	4e-76	0.7133	WP_119678272
	gene1291	Chr	+	1232756	1233190	435	ccoP	69	cytochrome c oxidase, cbb3-type subunit III	Rhodospirillaceae	261	0.99	3e-85	0.8601	WP_114393678
	gene1297	Chr	+	1239498	1239671	174	-	67	cytochrome oxidase maturation protein, cbb3-type	Rhodospirillaceae	82.8	0.87	2e-19	0.78	WP_094455379
	gene1634	Chr	-	1548212	1547550	663	-	69	cytochrome b561 family protein	Rhodospirillaceae	225	1	1e-70	0.6396	WP_114392002
	gene1891	Chr	+	1807562	1808989	1428	cydA	64	cytochrome ubiquinol oxidase subunit I	Rhodospirillaceae	776	0.97	0	0.7983	WP_193552285
	gene2178	Chr	-	2095841	2095419	423	-	63	ubiquinol-cytochrome c reductase	Rhodospirillaceae	249	0.97	7e-83	0.8309	WP_114394710
	gene2272	Chr	-	2177505	2176201	1305	-	72	cytochrome c	Rhodospirillaceae	509	0.94	8e-176	0.6492	WP_114394808
	gene3201	Chr	+	3052865	3053461	597	petA	69	ubiquinol-cytochrome c reductase iron-sulfur subunit	Rhodospirillaceae	302	0.91	3e-102	0.8177	WP_114393408
	gene3202	Chr	+	3053488	3054792	1305	petB	73	cytochrome b	Rhodospirillaceae	800	1	0	0.9309	WP_114393409
	gene3203	Chr	+	3054792	3055439	648	petC	67	cytochrome c	Rhodospirillaceae	257	0.95	7e-83	0.6425	WP_089288523
	gene3204	Chr	+	3055436	3055576	141	petC	69	cytochrome c	Rhodospirillaceae	81.6	1	3e-17	0.7391	WP_037450008
	gene3735	Chr	-	3527015	3526581	435	-	67	cytochrome c	Rhodospirillaceae	212	0.99	5e-68	0.7273	MBJ7416610
	gene3736	Chr	-	3528484	3527420	1065	pufC	69	Photosynthetic reaction center cytochrome C subunit	Rhodospirillaceae	488	0.95	3e-170	0.6746	EWY39523
	gene3819	Chr	+	3604183	3604692	510	ccmE	68	cytochrome c-type biogenesis protein CcmE	Rhodospirillaceae	236	0.98	1e-76	0.7725	WP_012568165
	gene3820	Chr	+	3604735	3606726	1992	ccmF	68	c-type cytochrome biogenesis protein CcmF	Rhodospirillaceae	1013	0.98	0	0.8065	WP_114392225
	gene3823	Chr	+	3607763	3608977	1215	ccmH	73	c-type cytochrome biogenesis protein CcmI	Rhodospirillaceae	377	0.72	6e-102	0.5952	WP_089288778
	pA_gene0095	pA	-	94852	93572	1281	-	76	cytochrome c oxidase accessory protein CcoG	Rhodospirillaceae	525	0.97	0	0.6612	WP_162306081
	pA_gene0100	pA	-	98797	97817	981	-	71	cytochrome-c peroxidase	Aurantimonadaceae	545	0.99	0	0.7908	GGD37882
	pA_gene0600	pA	-	631086	630508	579	cybB	69	cytochrome b	Emcibacteraceae	219	0.96	2e-69	0.5753	WP_138381107
	pA_gene0626	pA	-	667642	666359	1284	-	79	cytochrome P450	Rhodospirillaceae	483	0.97	3e-166	0.62	WP_160110501
	pB_gene0208	pB	+	229460	229747	288	ccmH	76	c-type cytochrome biogenesis protein CcmI	α-proteobacteria	79.3	0.73	4e-15	0.5857	MBF0247466
	pB_gene0209	pB	+	229744	230226	483	ccmH	72	c-type cytochrome biogenesis protein CcmI	α-proteobacteria	135	0.98	4e-34	0.4688	WP_044428906
	pB_gene0407	pB	-	466892	465243	1650	coxA	66	cytochrome c oxidase subunit I	Rhodospirillaceae	917	1	0	0.8397	WP_012566003
	pB_gene0408	pB	-	467656	466889	768	-	68	cytochrome c oxidase subunit II	Rhodospirillaceae	359	0.98	1e-121	0.7148	WP_012566002
	pB_gene0516	pB	-	585782	584019	1764	-	71	cytochrome c family protein	Rhodospirillaceae	434	0.96	4e-142	0.4108	MSO92479
	pC_gene0072	pC	-	81188	80181	1008	cydB	69	cytochrome bd ubiquinol oxidase subunit II	Rhodospirillaceae	498	1	5e-175	0.803	WP_094457124
	pC_gene0073	pC	-	82540	81203	1338	cydA	68	cytochrome ubiquinol oxidase subunit I	Rhodospirillaceae	749	0.96	0	0.8601	WP_094457123
	pC_gene0147	pC	-	167489	166554	936	coxAC	73	cytochrome c oxidase subunit I	Rhodospirillaceae	250	0.99	9e-73	0.4873	WP_119679771
	pC_gene0148	pC	-	168670	167327	1344	coxAC	67	cytochrome c oxidase subunit I	Rhodospirillaceae	597	0.87	0	0.7481	WP_119679771
	pC_gene0149	pC	-	168945	168670	276	coxAC	66	cytochrome c oxidase subunit I	Rhodospirillaceae	132	0.9	2e-33	0.7317	WP_119679771
	pC_gene0150	pC	-	170092	169076	1017	coxB	72	cytochrome c oxidase subunit II	Rhodospirillaceae	356	0.94	8e-119	0.5518	WP_119679772
	pC_gene0153	pC	-	171311	170643	669	-	77	cytochrome c	Methylobacteriaceae	186	0.96	8e-55	0.463	WP_160888042
	pC_gene0345	pC	-	377245	375863	1383	pepA	72	cytochrome c oxidase subunit II	Rhodospirillaceae	706	0.99	0	0.8206	WP_114395674
	pC_gene0364	pC	-	396251	395703	549	-	68	cytochrome c	Rhodospirillaceae	255	1	6e-84	0.7088	WP_119679601
others	gene3889	Chr	-	3655704	3655381	323	pckA1	68.21	phosphoenolpyruvate carboxykinase (ATP)	Rhodospirillaceae	204	1	4e-65	0.8785	WP_119679958
	gene3890	Chr	-	3656984	3655701	1283	pckA	68.07	phosphoenolpyruvate carboxykinase (ATP)	Rhodospirillaceae	796	0.97	0	0.9089	WP_114393447
	gene2056	Chr	-	1979851	1978952	899	ispA	68.12	farnesyl-diphosphate synthase	Rhodospirillaceae	528	1	0	0.8629	WP_119678957
	gene0095	Chr	+	85019	86944	1925	dnaK	67.55	molecular chaperone DnaK	Rhodospirillaceae	1175	1	0	0.9002	WP_012568008
	gene0096	Chr	+	87103	88245	1142	dnaJ	69.03	molecular chaperone DnaJ	Rhodospirillaceae	692	1	0	0.8947	WP_114395173
	gene1311	Chr	-	1251313	1250693	620	-	65.86	superoxide dismutase	Rhodospirillaceae	371	1	2e-133	0.8592	WP_035707744
	gene3606	Chr	+	3406088	3406777	689	-	72.03	hypothetical protein	Rhodospirillaceae	199	0.78	7e-65	0.5414	WP_119679931
	gene1268	Chr	+	1215587	1216135	548	cynT	67.76	gamma carbonic anhydrase family protein	Rhodospirillaceae	286	0.93	2e-100	0.7895	WP_114393758
	pC_gene0057	pC	-	61307	60582	725	cynT	75.21	carbonic anhydrase	Methylobacteriaceae	276	0.97	1e-94	0.6287	WP_114188749
	pC_gene0436	pC	+	480529	481137	608	cynT	70.28	carbonic anhydrase	Alphaproteobacteria	292	1	8e-102	0.7228	MSO80143
